# Evolutionary insights from profiling LINE-1 activity at allelic resolution in a single human genome

**DOI:** 10.1101/2022.11.17.516944

**Authors:** Lei Yang, Genevieve A. Metzger, Ricky Padilla Del Valle, Diego Delgadillo Rubalcaba, Richard N. McLaughlin

## Abstract

Transposable elements including LINE-1 (Long INterspersed Element-1) impact genome variation, function, regulation, and disease. LINE-1s seem to have expanded as distinct consecutive lineages, but the drivers of lineage emergence and disappearance are unknown. Reference genomes provide a snapshot of LINE-1 evolution; however, the ongoing retrotransposition of LINE-1s in humans is not evident in these mosaic assemblies. Utilizing long-read-based haploid assemblies, we identified the sequence and location of all the youngest LINE-1s in these genomes at allelic resolution. We cloned and assayed the *in vitro* retrotransposition activity of the subset of LINE-1s with intact open reading frames and found 34 were measurably active. Yet, among individuals, these same LINE-1s varied in their presence, allelic sequences, and activity. Using a measure of *in vivo* retrotransposition of closely related groups of LINE-1, we found that recently retrotransposed LINE-1s tend to be active *in vitro* and polymorphic in the population. However, for a considerable number of LINE-1s, their measured *in vitro* activity and inferred *in vivo* fitness were uncorrelated, regardless of their frequency in the population. Some of these unexpected patterns come from rare allelic forms of old LINE-1s that retain activity, suggesting older LINE-1 lineages can persist much longer than expected. Finally, some LINE-1s showed mutations that were potentially adaptive, increasing their replication in the genome. These key mutations specific to LINE-1s with both *in vitro* activity and *in vivo* fitness represent promising candidates for the future mechanistic investigation of the drivers of LINE-1 evolution which may contribute to disease susceptibility.
