## Supplemental Table 1 for "Evolutionary insights from profiling LINE-1 activity at allelic resolution in a single human genome"

### Sheet: summary
	3-way comparison between GRCh38, CHM1 and CHM13
	GRCh38-CHM1-CHM13		GRCh38 intact	GRCh38 non-intact	GRCh38 absent	Total
	CHM1 intact	CHM13 intact	70	19	11	100
		CHM13 non-intact	15	12	2	29
		CHM13 absent	8	0	14	22
	CHM1 non-intact	CHM13 intact	9	8	1	18
		CHM13 non-intact	15	NA	NA	NA
		CHM13 absent	0	NA	NA	NA
	CHM1 absent	CHM13 intact	9	0	16	25
		CHM13 non-intact	1	NA	NA	NA		Total LINE-1	450
		CHM13 absent	29	NA	NA	NA		Total loci	239
	Total	SUM	NA	NA	NA	194		Total categories	19
	Comparison between CHM1 and CHM13
	CHM1-CHM13		CHM13 intact	CHM13 non-intact	CHM13 absent	Total
	CHM1 intact		100	29	22	151
	CHM1 non-intact		18	NA	NA	NA		Total LINE-1	294
	CHM1 absent		25	NA	NA	NA		Total loci	194
	Total		143	NA	NA	NA		Total categories	5
	Comparison between GRCh38 and CHM1
	CHM1-GRCh38		GRCh38 intact	GRCh38 non-intact	GRCh38 absent	Total
	CHM1 intact		93	31	27	151
	CHM1 non-intact		24	NA	NA	NA		Total LINE-1	307
	CHM1 absent		39	NA	NA	NA		Total loci	213
	Total		156	NA	NA	NA		Total categories	5
	Comparison between GRCh38 and CHM13
	CHM13-GRCh38		GRCh38 intact	GRCh38 non-intact	GRCh38 absent	Total
	CHM13 intact		89	26	28	143
	CHM13 non-intact		30	NA	NA	NA		Total LINE-1	299
	CHM13 absent		37	NA	NA	NA		Total loci	210
	Total		156	NA	NA	NA		Total categories	5
